# miR-29 is an important driver of aging-related phenotypes

**DOI:** 10.1101/2022.11.29.518429

**Authors:** Vijay Swahari, Ayumi Nakamura, Emilie Hollville, Yu-Han Hung, Matt Kanke, C. Lisa Kurtz, Xurde M. Caravia, Shenghui He, Janakiraman Krishnamurthy, Sahil Kapoor, Varun Prasad, Cornelius Flowers, Matt Beck, Jeanette Baran-Gale, Norman Sharpless, Carlos López-Otín, Praveen Sethupathy, Mohanish Deshmukh

## Abstract

Aging is a consequence of complex molecular changes, but the roles of individual microRNAs (miRNAs) in aging remain unclear. One of the few miRNAs that are upregulated during both normal and premature aging is miR-29. We confirmed this finding in our study in both mouse and monkey models. Follow-up analysis of the transcriptomic changes during normal aging revealed that miR-29 is among the top miRNAs predicted to drive the aging-related gene expression changes. We also showed that partial loss of miR-29 extends the lifespan of *Zmpste24*^*-/-*^ mice, an established model of progeria, which indicates that miR-29 is functionally important in this accelerated aging model. To examine whether miR-29 upregulation alone is sufficient to promote aging-related phenotypes *in vivo*, we generated mice in which miR-29 can be conditionally overexpressed (miR-29TG). We found that miR-29 overexpression in mice is sufficient to drive aging-related phenotypes including alopecia, kyphosis, osteoporosis, senescence, and leads to early lethality. Transcriptomic analysis of both young miR-29TG and old WT mice revealed shared downregulation of genes enriched in extracellular matrix and fatty acid metabolism, and shared upregulation of genes in pathways linked to inflammation. Together, these results highlight the functional importance of miR-29 in controlling a gene expression program that drives aging-related phenotypes.
