## Supplemental Table 1 for "miR-29 is an important driver of aging-related phenotypes"

geneName	log2FC_2y_vs_2mon	padj_2y_vs_2mon	log2FC_TG_vs_2mon	padj_TG_vs_2mon
Col1a1	-1.249951175	0.10214908	-1.756063507	0.000603498
Tspan33	-1.120433295	0.001878967	-1.173806951	0.000428525
Nfix	-0.985741299	0.142031754	-0.903739376	0.03571498
Gria3	-1.92119593	0.000153828	-2.887871718	3.73E-09
Ocel1	-0.967336611	0.083306928	-0.738430214	0.078095928
Fkbp11	-2.060040364	0.001090594	-1.915765301	0.000100289
Inmt	-1.015498061	0.189405596	-1.900024508	3.79E-08
Tomm40l	-1.153774157	0.128670087	-1.08824593	0.001494242
Tuft1	-1.036612627	0.017084652	-1.265070167	0.007799422
Ccdc159	-0.850024807	0.038677145	-1.307285696	3.33E-06
Gnat2	-1.201196721	0.198198605	-1.342777526	0.026977517
Kdelr3	-1.784986078	0.038677145	-1.868906764	0.035088987
Actn1	-0.594266972	0.158120593	-0.621767623	0.098678903
Cmah	-0.931494709	0.16220531	-2.043910188	8.50E-06
H13	-0.671333938	0.15862103	-0.530146564	0.068768789
Lpin1	-1.155751222	0.05472462	-1.161458879	0.019156157
Abca8b	-0.606029369	0.09207664	-0.601927652	0.028803464
Akr1c6	-0.912940805	0.131626343	-2.36762691	1.72E-09
Zfp369	-0.887779758	0.129329987	-0.658929369	0.102426586
Micu2	-0.615580109	0.179500046	-1.086984252	0.000514361
C6	-1.052117879	0.000760343	-3.396545188	5.55E-14
Slc25a17	-0.479005812	0.168018069	-0.684562349	0.010967551
Cela1	-1.767976793	0.008715523	-2.450830002	2.18E-13
Ccdc167	-1.260949106	0.112828433	-1.520431789	0.002684468
Ttc39c	-0.756736119	0.074214175	-1.945508812	4.91E-06
Cabyr	-0.961995614	0.115658444	-1.163104542	0.05862907
Cyp2c55	-1.036705224	0.015171136	-2.14991393	0.000717352
Pitx3	-6.728807592	0.000630253	-7.287331217	0.003710817
Tro	-3.061155233	0.144209	-2.262422834	0.125174028
Prdx4	-0.740602305	0.128394538	-1.225255161	0.002306121
Lmntd2	-0.969030194	0.150774736	-1.877876373	4.55E-05
Col3a1	-1.284439557	0.076719598	-1.422833021	0.030247798
Inpp1	-0.624859398	0.13483912	-0.649115349	0.011302803
Tmeff2	-3.141480425	0.064841322	-3.429263773	0.01260516
Cops7b	-0.590747634	0.086893144	-0.567371886	0.042553199
Dpt	-1.257213194	0.094577195	-2.29958127	1.89E-08
Pfkfb3	-1.128256995	0.022704838	-1.688396762	0.000442398
Hao1	-0.993879868	0.002369562	-1.713147957	0.00104663
Aadac	-0.814261654	0.100573833	-1.67667808	5.28E-07
Pfn2	-1.209141678	0.018061575	-0.724068608	0.145024932
Asic5	-1.369860619	0.028645503	-0.918885052	0.045753859
Ccdc30	-1.384954486	0.003128305	-2.178246587	3.59E-07
Ociad2	-1.057497594	0.012622628	-2.255061341	1.17E-07
Mrpl1	-0.852639082	0.138521753	-0.830575297	8.85E-05
C8b	-1.425323699	0.000451851	-1.698918598	1.74E-14
Col1a2	-1.134070889	0.006211551	-0.816604762	0.022737958
Plxna4	-0.952328965	0.061104481	-0.95191192	0.005424224
Clec2h	-2.695021166	0.107791054	-5.257218336	1.15E-18
Nucb2	-1.053574555	0.076719598	-0.699722471	0.117728982
Acsm2	-3.305077418	4.24E-06	-3.857939357	4.79E-07
Pdilt	-1.110541842	0.111656491	-2.208917428	1.77E-10
Magt1	-1.171629341	0.142964777	-0.590232947	0.192313566
F11	-1.136824407	7.59E-05	-1.080903388	0.001945771
Nudt7	-1.458943049	0.179136733	-4.241681246	8.45E-33
Cfap20	-0.646680243	0.156092336	-0.676996744	0.012621771
Hsd17b2	-1.060387403	0.00169426	-2.153878243	5.39E-27
Rdx	-0.972091331	0.141417594	-0.725118133	0.094373067
Apoa1	-0.826299758	0.181098761	-0.623301785	0.143254053
Hcrtr2	-1.866004122	0.173306906	-5.705336354	2.22E-06
Ppib	-0.814911912	0.17659939	-0.616976412	0.119913153
Cspg5	-3.353468888	9.38E-05	-4.351036534	1.95E-06
Kbtbd12	-2.626343178	0.056471318	-4.039062119	0.001534411
Myo6	-1.425020152	0.028040044	-0.949586829	0.106118874
Ppargc1b	-1.43200114	7.72E-05	-1.297947189	0.004057515
Map9	-1.691115339	0.069239243	-1.381665611	0.126111733
Fras1	-0.874754672	0.122449094	-2.004799922	2.25E-07
C8a	-1.394876702	0.003024227	-2.052014616	6.72E-08
Ugt2b1	-0.954992096	0.108531035	-2.665360824	5.52E-19
Syt1	-0.790912387	0.072147618	-1.194772021	0.013634157
Cd276	-1.23944362	0.016048962	-3.259069835	5.41E-11
Kcnk2	-2.632565053	0.022356912	-2.732871595	0.003985326
Bri3bp	-0.623168703	0.114975086	-0.795077466	0.032595866
Hsd3b5	-4.543145861	0.015171136	-7.607668559	9.67E-18
Camk4	-1.490799643	0.051293278	-1.576722755	0.033341141
Trp53inp2	-0.826611305	0.037031383	-1.028891556	0.031092866
Nexn	-1.308999207	0.179136733	-0.875259798	0.160800283
Ccbl1	-0.800586114	0.001082791	-1.360362758	1.08E-06
Wbscr27	-0.675671381	0.016048962	-1.379840802	4.41E-06
Adgrf1	-2.447307737	0.000712422	-0.872256972	0.060555627
Slco1a1	-4.659871387	0.002953013	-7.88689415	2.55E-92
Tpp2	-0.597322924	0.181440039	-0.518857667	0.109040543
Mfap4	-1.533209124	0.109499575	-1.229410987	0.06258389
Col27a1	-1.370223214	0.00891564	-2.262823305	8.18E-07
Fut10	-1.330518685	0.064600331	-0.762538984	0.180875931
Yod1	-0.956781992	0.021743348	-0.760585127	0.063369859
C1qtnf2	-1.225764722	0.17228324	-0.978901665	0.17791812
Tyw5	-0.862002476	0.16220531	-0.807349816	0.043368669
Ces2b	-4.71778198	2.60E-07	-7.77403189	6.15E-16
Pard3b	-1.330896077	0.093337021	-1.109607721	0.118654121
Slc22a30	-1.027734247	0.128135027	-2.825320088	6.02E-09
Lifr	-1.136077487	0.031287612	-2.163270166	1.18E-24
Zfp709	-0.874816132	0.068858752	-0.672238258	0.16544352
1810011O10Rik	-1.04701869	0.018712749	-0.90181919	0.115611011
Ugt2b37	-1.888386836	0.031876843	-2.471926848	2.80E-05
Gm10012	-1.379079092	0.037145141	-0.866075338	0.150261712
Serpina9	-2.92537274	0.012622628	-5.292223865	8.91E-14
Mup5	-2.424111382	0.022704838	-6.245865749	5.85E-11
Kcp	-0.944554882	0.133150619	-2.34724794	8.54E-15
Mug1	-0.993788128	0.00184237	-1.302517019	0.000679907
Casc4	-1.589514398	8.92E-06	-0.708903997	0.062687601
Ces4a	-2.122765626	0.000504643	-2.849637492	9.24E-06
Gstp1	-1.723338139	0.03805911	-3.048801504	2.45E-13
Ces2c	-1.329208954	0.174266432	-4.19875485	8.79E-16
Ugt2b38	-4.451599103	6.77E-09	-9.777773301	1.13E-57
Ces3b	-0.89467939	0.097430238	-3.974181416	3.02E-27
Erbb4	-1.198926714	0.154142374	-3.191278952	5.20E-09
2010204K13Rik	-1.937027507	0.084120285	-1.942934162	0.072457727
Slc39a4	-1.355170427	0.019301895	-1.150921821	0.012440442
Jazf1	-1.450155705	0.126353694	-1.953243715	0.023053488
Slc22a28	-3.424087382	0.077313896	-8.369847821	4.44E-32
Hsd3b2	-1.103721962	0.09240635	-2.281934103	2.44E-08
Dzip3	-1.442328888	0.021821287	-1.328867254	0.004346613
Aox3	-1.051555242	0.084675221	-2.926895644	5.54E-20
Rtp3	-0.528419473	0.146812611	-0.81538821	0.091798232
Gm16551	-1.223489701	0.162291061	-3.098404434	7.70E-14
Slc22a7	-1.173816322	0.053219605	-3.152296787	8.68E-09
Cyp2d9	-1.713650325	0.005900547	-3.79523895	0.000503407
Selenbp2	-3.466868087	1.81E-07	-6.368983926	2.24E-15
Eif2s3y	-1.707913351	0.160031929	-0.951472178	0.141959478
Ces3a	-1.614010756	0.052088615	-4.078551863	2.35E-39
Serpina1e	-2.904945169	0.093337021	-4.99009083	6.91E-31
Gm4951	-0.873612368	0.189936582	-1.460136895	0.007918441
Mup14	-2.867378667	0.056166939	-8.130813336	4.33E-19
Mup11	-3.208538229	0.132640844	-7.867772787	1.44E-23
Mup7	-3.187466583	0.137500475	-7.706461684	9.43E-07
Cib3	-2.906519932	0.000110954	-4.928238456	3.37E-05
Gm15417	-1.229149156	0.178561218	-1.120508921	0.022839687
Cenpw	-1.085577478	0.085362395	-0.763027807	0.181317693
Cyp2d37-ps	-0.695737368	0.16084135	-1.881437181	1.78E-06
Mup8	-2.562726264	0.100591598	-7.622365889	2.20E-18
Mup6	-2.153378153	0.03805911	-7.176975436	1.35E-10
Gm14305	-0.684793893	0.120293372	-0.698672301	0.134069324
Gm4631	-0.782499042	0.097430238	-0.427682186	0.158089648
Nat8f5	-2.195693513	0.052129897	-6.733420859	1.93E-10
Gm5844	-1.878122468	0.084675221	-1.237779242	0.079919514
C230037L18Rik	-2.287194521	0.167118831	-3.094380568	0.003544361
BC021767	-2.243910852	1.75E-06	-3.702149411	1.17E-08
Gm13773	-2.13012057	0.131626343	-5.50236875	2.09E-15
Slc5a3	-1.58387182	0.00591487	-1.197180924	0.015574063
Adh6-ps1	-1.447250638	0.056166939	-1.56379363	0.000741076
Serpina4-ps1	-4.048272813	0.000712422	-7.807889143	8.08E-16
Gm20319	-0.495376087	0.160708597	-0.880670924	3.98E-05
Mup-ps6	-3.143935149	0.17885325	-5.640091144	0.000285263
Mup-ps7	-4.977497122	0.002521208	-5.780262808	3.92E-05
Mup-ps13	-2.070865937	0.15862103	-8.054141724	2.94E-15
Gm28041	-3.202275544	0.142964777	-2.410537849	0.109614142
Gm28720	-1.604204933	0.157765106	-1.009808426	0.189967515
4732465J04Rik	-0.97768649	0.106861598	-0.878418484	0.075543325
Gm37729	-2.33201845	0.010858971	-2.153357096	0.05922739
Gm38070	-4.147223492	4.67E-05	-2.974463998	0.000269317
Gm3934	-1.849706462	0.020875567	-3.088514894	9.10E-15
Gm43267	-1.620362745	0.150070554	-2.01630344	0.008224445
Gm34333	-2.170599592	0.106861598	-4.284273939	0.000192234
1810017P11Rik	-1.519709326	0.09207664	-1.588181236	0.04726095
Gm6051	-4.316939341	0.03182447	-5.017273679	0.001518069
Gm44096	-1.142811453	0.151730846	-1.234486644	0.004354814
Gm44597	-0.917262632	0.178135349	-0.851047178	0.140675628
RP23-306P12.3	-4.044435965	0.0001464	-7.268265112	8.17E-22
Klkb1	-0.709367248	0.153854527	-1.302496884	1.72E-09
RP23-348E18.3	-1.638300627	0.093337021	-2.658426569	0.001995087
RP24-82M4.2	-1.196524404	0.192726824	-4.200193366	3.74E-12
Flt3l	-0.747684307	0.044505281	-0.988343704	7.89E-05
