## Supplemental Table 2 for "miR-29 is an important driver of aging-related phenotypes"

geneName	log2FC_2y_vs_2mon	padj_2y_vs_2mon	log2FC_TG_vs_2mon	padj_TG_vs_2mon
Pparg	0.750242285	0.005900547	1.101101714	0.000103214
Abhd15	0.886144725	0.1886651	1.025011886	0.032942283
Efnb2	0.988126185	0.021739256	0.78105485	0.129080725
Rnd2	1.192561929	0.007090834	1.085655235	0.000357166
Jup	0.819917479	0.077313896	0.5746898	0.189219382
Gstt3	1.590246809	0.020273526	1.835644929	0.000159739
Akt1	0.67966548	0.117627309	0.588949372	0.040716359
Napsa	1.658551698	0.134872272	1.763040963	0.05174248
Cd36	1.88582952	4.47E-08	2.244248968	1.41E-10
Cyp17a1	2.2525945	0.000306144	4.151236742	3.19E-07
As3mt	0.765481359	0.028602781	0.674195139	0.055304301
Cp	0.971844253	0.155377249	0.631992716	0.193114458
Nqo1	1.136504351	3.38E-05	0.958072615	0.001567643
Ctse	3.627985704	0.024189729	2.999666159	0.000211048
Corin	1.894844856	0.190511448	2.62833104	0.0555264
Prlr	1.402164355	0.019709146	0.988592554	0.161041446
Hmox1	1.187023549	0.061104481	2.289703727	2.14E-09
Por	1.229940015	0.038677145	1.598173646	3.85E-06
Mmp8	2.887415145	0.060582675	6.804342472	5.76E-12
Prg4	1.182385641	0.158004185	1.196572108	0.05071911
Atp6v1b2	0.541959914	0.10214908	0.648790828	0.023244989
Bbs1	1.709417757	0.10205003	2.120974639	0.00024196
Sulf2	1.195957347	0.019301895	0.844545273	0.061892991
Adssl1	0.601165329	0.129329987	0.566748584	0.126743361
Csf1	0.758663274	0.148719884	0.87472834	0.03303842
Aldh1a3	1.63808314	0.165605187	2.325068534	3.93E-05
Brca1	1.448801531	0.073891081	2.718891859	1.45E-18
Rarb	0.828308383	0.126353694	1.204472473	0.012861291
Gpx3	0.960089305	0.169151934	2.110056395	6.25E-10
Mmp7	2.10194633	0.071955959	3.255922236	2.99E-08
Ccl6	1.013264165	0.034491579	1.113188456	0.043144479
Isyna1	1.743428043	0.099721497	1.870231914	0.000349302
Scn1b	0.802702594	0.126031618	0.708783397	0.056654831
Esr1	1.023617301	0.15862103	0.808181677	0.032332333
Tnfaip3	1.138802216	0.156604446	3.273392268	2.04E-09
Slc16a7	1.124841226	0.055091109	1.183198974	0.000299392
Plek	1.45014056	0.141417594	1.61401767	0.00048772
Irak3	2.416624319	0.015634717	2.96778732	3.41E-06
4930404N11Rik	2.569402479	0.092759044	1.7701209	0.156454036
Tnip1	0.802682978	0.015634717	0.818657678	0.003143326
Btg2	0.904845179	0.092006069	2.884612081	2.85E-16
Sdc1	0.995863056	0.002493282	0.731526784	0.021744549
Rnf144a	1.341971976	0.158224686	1.132979915	0.032054832
Ace	1.594458646	0.097430238	1.97559601	2.03E-06
Rasl10b	3.12844669	0.01473152	2.607193254	0.000833632
Map3k14	1.309375267	0.003117432	0.689187703	0.180681527
Galc	0.895165609	0.085362395	0.497244555	0.193728914
Acot3	4.457793666	9.27E-11	3.33981847	0.004323244
Gpr137b	1.490026953	0.053499232	1.012909811	0.110078016
Eci3	3.000957177	9.38E-05	3.883912906	0.031637266
Galnt15	1.676061999	9.38E-05	1.313005962	0.000699813
Pspc1	0.848323226	0.129314978	0.976390886	0.044840963
Bnip3l	0.572468659	0.183454566	0.73679127	0.003921483
Ppp3cc	0.989284698	0.122449094	1.366816864	3.16E-05
Cln5	0.819058806	0.044354091	0.735272984	0.001334641
Sybu	4.039410332	0.001459565	5.395624381	1.09E-14
Litaf	0.960663096	0.059060783	0.631795531	0.054888031
Mefv	1.91422617	0.179500046	1.973682184	0.074728905
Retnlg	3.454113327	0.00129072	4.988836735	4.38E-05
Hrg	1.198224743	0.191779593	1.197886106	0.006151043
Clec4n	1.369595205	0.180893937	1.704017975	0.000800447
Pla2g7	1.458424314	0.049897277	2.675561745	1.57E-14
Trem2	1.964351001	0.003240756	1.155646358	0.02513979
Sik1	1.110041236	0.000123977	2.179741609	1.41E-05
Emilin2	1.306269895	0.066159345	1.791430852	2.80E-05
Abca3	0.852297527	0.17405514	1.011138084	0.047312198
C3	1.432512201	0.07227696	1.49607073	0.000103304
Asrgl1	0.690731068	0.043620185	0.516865026	0.095045734
Il33	1.199549898	0.177379124	0.951478166	0.081395113
Cyp26a1	3.257520985	5.15E-08	2.102295208	0.051083149
Cyp2c39	2.744846352	0.001923204	4.119600524	2.35E-16
Nt5c2	0.732702421	0.045543297	0.719241395	0.003273785
Scd2	1.268104391	0.043535131	2.222793515	9.60E-05
Zfp202	1.152506656	0.113676879	0.967370298	0.141932648
Cxcr2	2.279286432	0.061701604	4.332948649	2.23E-10
Apcs	1.598482056	0.160946243	2.319777451	0.000194859
St6galnac6	0.466664349	0.16220531	0.566128169	0.020053465
Lcn2	3.63492114	0.037145141	5.467832584	7.11E-12
Slc25a12	0.987657486	0.129329987	1.40141858	1.62E-05
Cers6	1.062456691	0.160140493	1.510073035	0.000204141
Bcl2l11	0.953913924	0.127722018	1.943981922	8.76E-09
Ptpn1	0.449336911	0.13624831	0.662502107	0.001948798
Hao2	2.305930615	0.007349759	5.265544567	0.000790866
Rorc	0.960984424	0.117627309	1.038958089	0.011545495
Cyp7a1	1.661511786	0.052367831	1.883388416	0.079919514
Orm3	2.677483282	0.164216121	4.513192547	1.72E-05
Rragc	0.597561842	0.117627309	0.42412696	0.178952332
Cyp4a14	3.479277718	0.055091109	4.180097005	2.58E-06
Alpl	0.706207603	0.065500196	0.472283246	0.1545274
Csf3r	1.572599671	0.197889178	2.43156151	1.42E-06
Per3	1.581565668	0.017094614	1.513836101	0.059999064
Ski	1.092819716	0.020875567	0.936112814	0.000290217
Sult1e1	4.486864229	0.000414935	8.101969087	5.39E-27
Agpat9	1.48287245	0.085854304	1.003143277	0.041521812
Wsb2	0.431889201	0.120293372	0.501764932	0.010384012
Prkab1	0.936734322	0.038482696	1.039432906	3.92E-05
Cyp3a25	1.005177966	0.028645503	0.993851557	0.006461265
Pot1a	0.960799432	0.134904304	1.017199321	0.006950865
Cyp3a13	1.255448764	0.153854527	1.482470906	1.88E-06
Trim24	1.191576535	0.108090309	0.898474589	0.01028588
Clec5a	2.898784229	0.056166939	3.517807389	0.000103731
Clec4e	2.475364435	0.153854527	3.244308054	0.005978222
Clec4d	2.107977964	0.085854304	3.893891942	1.11E-06
Arhgdib	0.874990511	0.16220531	0.956989843	0.071033062
Cyp2b10	3.139966717	0.064600331	3.267758206	0.001907443
Sez6l2	2.305457254	0.128394538	3.502046004	0.000103301
Itgam	1.43560574	0.134904304	2.077551401	7.04E-05
Cd37	0.973137776	0.179136733	1.072474643	0.0555264
Thsd1	1.0071864	0.16501778	1.311872244	3.18E-06
Jak3	0.90583713	0.106943164	0.959909312	0.002787169
Pla2g15	0.72007663	0.019301895	0.498962086	0.012766203
Bmper	3.705173805	0.01168333	4.82824429	2.55E-29
Egln1	0.484420867	0.052833251	0.64666513	0.04329546
Cln6	1.056612085	0.034359596	1.112800932	0.004817286
Irak1bp1	1.111402902	0.061126075	0.898720428	0.080991289
Nrg4	1.122760863	0.194227975	1.893359331	7.18E-07
Parp16	0.549306626	0.160708597	1.082169426	0.032827711
Ngp	4.194222053	0.149257134	6.21100199	1.08E-10
Acpp	1.273710419	0.083341957	1.166598097	0.141980733
Cyp2c38	2.711103122	1.75E-06	2.938169359	4.84E-12
Abcc4	1.742171598	5.11E-06	2.377502955	1.96E-09
Wdr3	0.957708641	0.002564161	0.805488277	0.007321016
Mfsd7c	1.762196216	0.077313896	1.949045965	7.96E-06
Tiparp	0.854320224	0.193943521	1.214278388	0.007598157
Bmp2k	0.793374981	0.192467678	0.777344267	0.011010218
Grn	0.737834338	0.070152311	0.64035937	0.011646025
Colgalt1	0.648224344	0.03260626	0.824118645	0.001202638
Vat1	0.821566435	0.01473152	0.714320839	0.000457861
Rims4	3.31781503	0.088307507	1.822581127	0.11044158
Neu3	1.502169882	0.061573514	2.424720521	3.21E-10
Tmem98	1.085258289	0.024381134	0.797102892	0.085059078
Tm6sf2	1.013461123	0.083341957	1.239653435	0.020639338
9530077C05Rik	2.24221386	0.186428685	3.976136664	8.39E-07
Ssx2ip	0.822363497	0.022356912	0.537286427	0.094932825
Smad6	1.176091546	0.066563717	0.945856561	0.046639687
Sh3glb1	0.429541602	0.198198605	0.613284292	0.012068856
Myom3	3.865508275	0.005401843	5.274927188	4.09E-13
Man1c1	0.855413877	0.19060377	0.952583895	0.004047593
Enpp1	0.9827381	0.021363788	0.645874389	0.014049378
Icam1	1.053822711	0.05472462	1.769410808	1.50E-12
Inf2	0.677609153	0.193348774	0.698112923	0.031191018
Mat1a	1.055913208	0.115756724	1.867392838	5.30E-28
Tgm2	0.781368509	0.007718058	0.814090763	0.022338875
Acer2	0.78555463	0.120264622	1.144687098	2.03E-06
Wdr36	0.40341124	0.148904922	0.459254443	0.112459247
Camp	3.50525623	0.131626343	6.552530729	1.27E-19
F13a1	2.597227463	0.055454088	3.575967357	4.79E-07
Tbc1d19	0.838929202	0.192404547	1.248735684	0.000117301
Abhd2	1.091018254	0.037291855	1.366790856	7.51E-05
Ppl	1.027710881	0.188637394	2.436861614	1.16E-07
Znfx1	0.700210981	0.081811508	0.593368383	0.157784483
Rsph4a	1.874608257	0.170132685	2.560020628	0.001282172
Rcan2	1.198037033	0.134904304	2.285385826	1.09E-10
Fmo2	1.299091851	0.155766284	2.551007475	5.83E-24
Ggt6	0.970301089	0.076719598	0.732439002	0.024608168
Abcb1a	1.195591087	0.013018383	1.3462983	0.004683858
Ildr2	2.371137145	9.38E-05	2.555911598	2.31E-11
Cyp2b9	4.082944873	0.024381134	6.934406355	1.18E-08
Chil3	2.474569828	0.038061253	6.075023201	2.89E-25
Cables1	1.339103243	0.114566698	1.792189448	2.06E-07
Tmco4	0.623538952	0.103531004	0.754544716	0.054658074
Fhdc1	2.159970427	0.198770057	3.131900819	0.010263867
Klhdc8a	1.509647725	0.114566698	1.351981965	0.04570721
Cyp2c37	1.720319892	0.023879134	1.624182521	0.002078846
Specc1	1.249318357	0.134387049	2.230256824	3.98E-17
Ccno	2.028618828	0.091821793	2.502165096	0.000345449
Cux2	4.631153592	0.001260647	5.075121412	3.50E-09
Zc3h12a	0.957694352	0.04567403	1.104192589	0.026511361
Fam19a2	1.698496091	0.141417594	2.934834046	0.056987409
Lacc1	1.10815265	0.086045695	1.349236964	3.68E-05
Slc16a5	3.105429362	0.000123977	3.380582557	1.40E-15
Lrtm1	1.119250357	0.054074589	2.332254359	5.86E-05
Lrrc75a	1.603835757	0.150734023	1.796513683	0.00672707
Tifa	1.241545577	0.143003676	1.258921711	0.046813
Ldlrad3	1.202861663	0.183454566	1.367555023	0.005464629
Ric3	2.46482772	0.015198999	2.41178719	0.000166138
Nupl2	0.906519311	0.109321848	0.72482355	0.07052962
Gm9826	1.332823713	0.155445695	1.688515406	1.08E-06
Ntf3	1.924330973	0.100591598	2.623161157	5.74E-13
Apol10b	2.004749159	0.17324165	1.721034014	0.129807405
Cd14	0.85399597	0.06924107	1.722563557	0.000828507
Cd177	5.647076226	0.004813587	7.470725789	7.59E-12
Mogat2	2.858886022	0.072712934	2.422691074	0.026427776
Socs3	1.216358314	0.178135349	2.354889307	8.55E-06
Slc22a26	5.500772108	0.002493282	6.861407692	2.51E-12
Slc30a7	0.892829601	0.126488528	0.662101983	0.158089648
Cyp3a44	3.408522411	0.079639974	5.967631125	8.66E-05
S100a8	2.48692829	0.010209878	5.424721398	5.93E-25
S100a9	2.13298206	0.049897277	5.175503173	2.13E-24
Prelid2	2.175875033	2.26E-06	2.176698718	8.04E-05
Glipr1	1.273162534	0.158224686	1.788957108	0.010164387
Cxcl2	2.290954438	0.17963288	2.863227357	0.05570823
Hspa2	1.424473809	1.52E-05	2.725072824	5.39E-14
Alox5ap	1.052446549	0.179500046	1.507702284	0.008415238
Acnat2	2.442219552	0.001361694	2.339106125	1.11E-06
Ifitm2	0.674036094	0.133150619	0.874392246	0.04342668
Cyp3a59	1.951975326	0.005437873	2.536567954	3.78E-14
Ppp4r1	1.312958095	0.017452048	0.749818533	0.128917195
Actg1	0.758091667	0.052075611	1.48741663	4.86E-07
Sox7	1.201885608	0.193348774	1.050456191	0.101064846
Cd300lb	1.435363437	0.053618677	1.145110219	0.040309014
Plppr1	3.126303552	0.158224686	5.994441861	2.30E-13
Gm4735	1.477251859	0.010423845	0.883475785	0.039061415
Chil1	3.618412525	0.015171136	5.11893678	3.28E-16
Vps37b	0.818969259	0.160708597	0.921769328	0.003055417
Slc22a27	3.574244896	0.019301895	6.426973483	3.38E-08
Gm5096	1.236095653	0.13235328	0.759228639	0.053213549
Ell	0.916844482	0.193490336	0.907712216	0.003681138
Ssbp4	1.321664097	0.001066927	1.26477904	3.28E-06
Trim80	1.919038471	0.025931805	1.796632152	0.004882551
Ncf4	1.123097629	0.113205033	1.577920406	0.001120575
Fam84b	1.11223709	0.181272853	1.861589393	5.23E-14
Sult2a3	3.920425214	0.049897277	3.17636361	0.049876297
Sirpb1c	2.349021274	0.000712422	1.84429435	0.006132619
Bhmt	1.014079392	0.154570259	0.514300703	0.072256832
Slc22a29	1.83616316	0.040865396	3.638298867	0.009132093
Cerkl	2.054183098	0.097837953	1.874702826	0.006072078
Ighg2c	3.998280033	4.78E-08	1.073103678	0.103281668
Ighg2b	2.332588213	0.003442515	0.886894711	0.165074899
Ighm	3.423820662	3.32E-13	1.989266662	4.47E-07
Iglc2	1.50865352	0.153854527	1.603506548	0.043175658
2210418O10Rik	1.330563214	0.04567403	1.157775426	0.077401701
Serpina3m	1.438509068	0.000740286	2.209954693	8.91E-14
Clec7a	1.362886676	0.128394538	0.838340957	0.139247997
Neu2	1.21063775	0.129957363	1.216303881	0.030744903
Rnf138rt1	4.5917654	0.089495486	4.000735316	0.039819984
Znf41-ps	1.857443542	0.05119515	1.58133509	0.105107146
Gm11695	4.09518026	0.001801151	4.264477393	9.76E-06
Wipf3	1.158890306	0.003599753	0.777161917	0.067665984
Lilr4b	1.63041698	0.002564161	1.612229765	0.018485791
Tmem189	0.765607541	0.076719598	1.134877235	6.62E-05
Cyp2c69	1.962814349	0.044003965	3.940517654	0.000342184
Gm7694	1.96850463	0.012380825	1.377417812	0.001567643
Gm44619	2.201083353	0.150734023	2.312810562	0.092645852
